# A matter of food and substrain: obesogenic diets induce differential severity of cardiac remodeling and diastolic dysfunction in C57Bl/6J and C57Bl/6N substrains

**DOI:** 10.1101/2024.03.15.584713

**Authors:** Lorena Cascarano, Hrag Esfahani, Pierre Michel, Caroline Bouzin, Chantal Dessy, Jean-Luc Balligand, Lauriane Y.M. Michel

**Affiliations:** Institute of Experimental and Clinical Research (IREC), Pharmacology and Therapeutics (FATH), Cliniques Universitaires St Luc and Université catholique de Louvain (UCLouvain), 1200 Brussels, Belgium; 2IP-IREC Imaging Platform, Institute of Experimental and Clinical Research (IREC), Université catholique de Louvain (UCLouvain), RRID:SCR_023378, 1200 Brussels, Belgium

## Abstract

The prevalence of metabolic syndrome in cardiac diseases such as heart failure with preserved ejection fraction (HFpEF) prompts the scientific community to investigate its adverse effects on cardiac function and remodeling and its associated mechanisms. However, the choice of a preclinical model of obesity-induced cardiac remodeling has proven more challenging with inconsistencies often found in very similar mouse models. Here, we investigated the implication of both genetic background of mouse substrains as well as diet composition to identify a suitable model of diet-induced cardiac alterations. C57Bl/6J and C57Bl/6N male mice were subjected to distinct obesogenic diets consisting of high-fat and moderate-sucrose content (HF-S) or High-Sucrose and moderate lipid content (F-HS) versus matching control diets. 5-month dietary intervention with obesogenic diets induced weight gain, adipocyte hypertrophy and increased visceral and subcutaneous fat mass in both substrains. Obese mice showed similar impairment of glucose disposition and insulin tolerance among genotypes, both strains developing insulin resistance within two months. However, echocardiographic follow-up and histological analysis confirmed that HF-S diet increases cardiac hypertrophy, interstitial fibrosis as well as le atrial area in the C57Bl/6J strain only. On the contrary C57Bl/6N exhibit cardiac eccentric remodeling under control diets, possibly owing to a genetic mutation in the myosin light chain kinase 3 (*Mylk3)* gene, specific to this substrain, which was not further enhanced under obesogenic diets. Altogether, the present results highlight the importance of carefully selecting the suitable mouse strain and diets to model diet-induced cardiac remodeling. In this regard, C57Bl/6J mice develop significant cardiac remodeling in response to HF-S, and seem a suitable model for cardiometabolic disease.
