## Supplementary material for "A matter of food and substrain: obesogenic diets induce differential severity of cardiac remodeling and diastolic dysfunction in C57Bl/6J and C57Bl/6N substrains": Suppl table 1-2

### Sheet: Suppl Tab 1-2
Supplemental table 1. Echocardiographic parameters of C57Bl/6J mice treated with chow diet, control diet, HF-S diet and HS-F diet (A) at baseline and after (B) 2 , (C) 4 and (D) and 5 months of intervention. Data indicate the mean +/- SEM (N = 8 mice per group)
	A	C57Bl6/J - Baseline	Chow diet	HF-S diet	Control diet	F-HS diet			B	C57Bl6/J - 2 months	Chow diet	HF-S diet	Control diet	F-HS diet		C	C57Bl6/J - 4 months	Chow diet	HF-S diet	Control diet	F-HS diet		D	C57Bl6/J - 5 months	Chow diet	HF-S diet	Control diet	F-HS diet
		HR (bpm)	418,6 ± 11,0	432,8 ± 16,1	466,7 ± 22,4	451,9 ± 12,3				HR (bpm)	437,6 ± 17,1	442,5 ± 19,6	427,6 ± 26,1	430,6 ± 6,9			HR (bpm)	472,3 ± 21,6	456,4 ± 4,5	468,9 ± 12,5	413,2 ± 21,3			HR (bpm)	513,4 ± 16,4	449,2 ± 17,5	471,3 ± 21,7	481,9 ± 30,2
	SAX	LVAW;d (mm)	0,62 ± 0,02	0,69 ± 0,01	0,64 ± 0,03	0,63 ± 0,01			SAX	LVAW;d (mm)	0,70 ± 0,01	0,77 ± 0,02	0,69 ± 0,02	0,74 ± 0,02		SAX	LVAW;d (mm)	0,67 ± 0,02	0,79 ± 0,03	0,67 ± 0,02	0,81 ± 0,03		SAX	LVAW;d (mm)	0,72 ± 0,02	0,85 ± 0,02	0,66 ± 0,02	0,76 ± 0,02
		LVAW;s (mm)	1,03 ± 0,03	1,09 ± 0,02	1,05 ± 0,03	1,07 ± 0,02				LVAW;s (mm)	1,08 ± 0,01	1,13 ± 0,02	1,06 ± 0,01	1,10 ± 0,02			LVAW;s (mm)	1,09 ± 0,02	1,24 ± 0,02	1,09 ± 0,01	1,15 ± 0,02			LVAW;s (mm)	1,12 ± 0,02	1,26 ± 0,01	1,08 ± 0,02	1,14 ± 0,02
		LVID;d (mm)	4,05 ± 0,09	4,20 ± 0,11	3,98 ± 0,10	4,17 ± 0,07				LVID;d (mm)	4,05 ± 0,07	4,14 ± 0,07	4,21 ± 0,07	4,11 ± 0,07			LVID;d (mm)	4,11 ± 0,11	3,92 ± 0,18	4,22 ± 0,11	4,05 ± 0,11			LVID;d (mm)	4,12 ± 0,13	3,95 ± 0,07	4,16 ± 0,13	3,88 ± 0,09
		LVID;s (mm)	3,02 ± 0,10	3,07 ± 0,09	2,91 ± 0,12	3,06 ± 0,11				LVID;s (mm)	3,06 ± 0,07	3,07 ± 0,07	3,08 ± 0,09	3,10 ± 0,07			LVID;s (mm)	2,99 ± 0,14	2,67 ± 0,14	3,16 ± 0,06	2,81 ± 0,13			LVID;s (mm)	3,05 ± 0,12	2,83 ± 0,09	3,03 ± 0,15	2,83 ± 0,11
		LVPW;d (mm)	0,68 ± 0,02	0,68 ± 0,02	0,63 ± 0,02	0,65 ± 0,01				LVPW;d (mm)	0,68 ± 0,01	0,75 ± 0,01	0,69 ± 0,01	0,74 ± 0,02			LVPW;d (mm)	0,72 ± 0,02	0,78 ± 0,03	0,73 ± 0,02	0,81 ± 0,03			LVPW;d (mm)	0,75 ± 0,02	0,83 ± 0,02	0,70 ± 0,01	0,76 ± 0,02
		LVPW;s (mm)	1,08 ± 0,02	1,07 ± 0,04	1,06 ± 0,03	1,09 ± 0,01				LVPW;s (mm)	1,08 ± 0,01	1,16 ± 0,02	1,09 ± 0,02	1,11 ± 0,01			LVPW;s (mm)	1,12 ± 0,01	1,25 ± 0,04	1,10 ± 0,02	1,17 ± 0,02			LVPW;s (mm)	1,11 ± 0,02	1,22 ± 0,02	1,10 ± 0,01	1,13 ± 0,03
		EF (%)	52,1 ± 2,1	52,8 ± 0,6	53,2 ± 2,4	52,4 ± 2,7				EF (%)	49,0 ± 1,6	51,3 ± 1,5	52,8 ± 1,8	49,1 ± 1,5			EF (%)	53,7 ± 2,5	60,3 ± 2,5	50,0 ± 0,7	57,9 ± 3,7			EF (%)	51,7 ± 2,1	56,0 ± 2,4	53,6 ± 2,4	53,5 ± 2,7
		FS (%)	27,0 ± 1,5	26,9 ± 0,4	27,2 ± 1,5	26,8 ±1,8				FS (%)	24,4 ± 1,0	25,9 ± 1,0	26,9 ± 1,1	24,5 ± 0,9			FS (%)	27,5 ± 1,7	31,9 ± 1,8	25,2 ± 0,5	30,5 ± 2,5			FS (%)	26,2 ± 1,3	28,9 ± 1,5	27,5 ± 1,5	27,3 ± 1,7
		LA diameter (mm)								LA diameter (mm)	1,60 ± 0,05	1,73 ± 0,05	1,87 ± 0,09	1,68 ± 0,06			LA diameter (mm)	1,68 ± 0,05	1,85 ± 0,06	1,67 ± 0,05	1,72 ± 0,06			LA diameter (mm)	1,54 ± 0,04	1,79 ± 0,03	1,64 ± 0,03	1,72 ± 0,03
		LA area (mm²)								LA area (mm²)	2,37 ± 0,13	2,78 ± 0,24	2,41 ± 0,24	2,54 ± 0,15			LA area (mm²)	2,32 ± 0,08	2,68 ± 0,07	2,43 ± 0,07	2,47 ± 0,11			LA area (mm²)	2,17 ± 0,05	2,64 ± 0,04	2,26 ± 0,08	2,38 ± 0,06
		LV mass (mg)	68,0 ± 1,7	74,8 ± 4,5	66,2 ± 3,4	73,4 ± 2,1				LV mass (mg)	76,3 ± 2,4	89,2 ± 2,6	77,4 ± 4,0	85,2 ± 2,8			LV mass (mg)	73,6 ± 2,6	93,2 ± 5,6	72,5 ± 8,6	84,8 ± 3,7			LV mass (mg)	76,3 ± 4,6	97,0 ± 4,5	74,5 ± 5,6	79,2 ± 4,3
	MV flow	MV E/A							MV flow	MV E/A	1,36 ± 0,07	1,70 ± 0,19	1,37 ± 0,11	1,52 ± 0,07		MV flow	MV E/A	1,28 ± 0,06	1,38 ± 0,06	1,36 ± 0,07	1,32 ± 0,06		MV flow	MV E/A	1,31 ± 0,05	1,65 ± 0,13	1,52 ± 0,10	1,28 ± 0,07
		RWT SAX	0,32 ± 0,01	0,33 ± 0,01	0,32 ± 0,02	0,31 ± 0,01				RWT SAX	0,34 ± 0,01	0,37 ± 0,01	0,33 ± 0,01	0,36 ± 0,01			RWT SAX	0,34 ± 0,01	0,41 ± 0,02	0,34 ± 0,02	0,40 ± 0,02			RWT SAX	0,36 ± 0,01	0,43 ± 0,001	0,34 ± 0,02	0,40 ± 0,02
Supplemental table 2. Echocardiographic parameters of C57Bl/6N mice treated with chow diet, control diet, HF-S diet and HS-F diet (A) at baseline and after (B) 2 , (C) 4 and (D) and 5 months of intervention. Data indicate the mean +/- SEM (N = 8 mice per group)
	A	C57Bl6/N - Baseline	Chow diet	HF-S diet	Control diet	F-HS diet			B	C57Bl6/N - 2 months	Chow diet	HF-S diet	Control diet	F-HS diet		C	C57Bl6/N - 4 months	Chow diet	HF-S diet	Control diet	F-HS diet		D	C57Bl6/N - 5 months	Chow diet	HF-S diet	Control diet	F-HS diet
		HR (bpm)	412,2 ± 13,6	408,6 ± 5,5	420,8 ± 11,9	445,1 ± 12,9				HR (bpm)	449,78 ± 15,1	419,3 ± 11,2	468,6 ± 19,1	451,3 ± 13,9			HR (bpm)	448,5 ± 19,6	449,1 ± 19,6	470,1 ± 24,8	481,1 ± 26,3			HR (bpm)	494,6 ± 24,8	495,2 ± 29,6	455,0 ± 29,2	449,2 ± 14,8
	SAX	LVAW;d (mm)	0,59 ± 0,02	0,59 ± 0,02	0,61 ± 0,02	0,57 ± 0,02			SAX	LVAW;d (mm)	0,65 ± 0,02	0,67 ± 0,01	0,63 ± 0,03	0,68 ± 0,02			LVAW;d (mm)	0,71 ± 0,03	0,75 ± 0,03	0,72 ± 0,03	0,74 ± 0,03		SAX	LVAW;d (mm)	0,70 ± 0,03	0,77 ± 0,03	0,70 ± 0,04	0,70 ± 0,04
		LVAW;s (mm)	1,06 ± 0,02	1,05 ± 0,03	1,03 ± 0,04	1,10 ± 0,01				LVAW;s (mm)	1,06 ± 0,02	1,08 ± 0,01	1,02 ± 0,03	1,09 ± 0,02		SAX	LVAW;s (mm)	1,18 ± 0,04	1,26 ± 0,06	1,11 ± 0,04	1,20 ± 0,03			LVAW;s (mm)	1,18 ± 0,02	1,21 ± 0,03	1,16 ± 0,04	1,18 ± 0,03
		LVID;d (mm)	4,27 ± 0,10	4,18 ± 0,06	4,17 ± 0,08	4,34 ± 0,04				LVID;d (mm)	4,31 ± 0,18	3,97 ± 0,08	4,49 ± 0,07	4,32 ± 0,10			LVID;d (mm)	4,34 ± 0,21	4,03 ± 0,14	4,16 ± 0,13	4,18 ± 0,16			LVID;d (mm)	4,41 ± 0,14	4,22 ± 0,12	4,17 ± 0,14	4,46 ± 0,12
		LVID;s (mm)	3,17 ± 0,09	3,13 ± 0,07	3,18 ± 0,11	3,21 ± 0,06				LVID;s (mm)	3,36 ± 0,21	2,89 ± 0,11	3,50 ± 0,12	3,31 ± 0,11			LVID;s (mm)	3,26 ± 0,26	3,12 ± 0,19	3,24 ± 0,16	3,13 ± 0,18			LVID;s (mm)	3,32 ± 0,14	3,14 ± 0,11	3,01 ± 0,21	3,33 ± 0,18
		LVPW;d (mm)	0,60 ± 0,01	0,58 ± 0,02	0,62 ± 0,01	0,59 ± 0,02				LVPW;d (mm)	0,66 ± 0,02	0,68 ± 0,03	0,59 ± 0,02	0,69 ± 0,02			LVPW;d (mm)	0,68 ± 0,03	0,73 ± 0,05	0,66 ± 0,02	0,73 ± 0,02			LVPW;d (mm)	0,71 ± 0,04	0,75 ± 0,02	0,70 ± 0,02	0,70 ± 0,02
		LVPW;s (mm)	1,05 ± 0,04	1,03 ± 0,02	1,01 ± 0,03	1,09 ± 0,02				LVPW;s (mm)	0,99 ± 0,04	1,07 ± 0,03	0,96 ± 0,04	1,06 ± 0,02			LVPW;s (mm)	1,09 ± 0,04	1,10 ± 0,06	1,03 ± 0,06	1,15 ± 0,03			LVPW;s (mm)	1,09 ± 0,05	1,17 ± 0,01	1,12 ± 0,04	1,10 ± 0,04
		EF (%)	50,7 ± 1,5	50,1 ± 1,4	51,0 ± 1,0	51,4 ± 1,7				EF (%)	45,3 ± 3,9	53,3 ± 3,1	44,7 ± 2,7	46,8 ± 1,8			EF (%)	49,7 ± 5,2	45,2 ± 5,4	45,0 ± 4,0	50,3 ± 3,7			EF (%)	49,0 ± 2,7	50,9 ± 1,8	54,2 ± 4,7	49,9 ± 4,4
		FS (%)	25,7 ± 1,0	25,2 ± 0,9	25,7 ± 0,6	26,2 ± 1,1				FS (%)	22,6 ± 2,3	27,2 ± 1,9	22,2 ± 1,5	23,3 ± 1,1			FS (%)	25,5 ± 3,2	22,9 ± 3,6	22,4 ± 2,4	25,6 ± 2,2			FS (%)	24,8 ± 1,7	25,7 ± 1,1	28,3 ± 2,9	25,6 ± 2,7
		LA diameter (mm)	1,69 ± 0,03	1,69 ± 0,02	1,69 ± 0,03	1,71 ± 0,01				LA diameter (mm)	1,89 ± 0,10	1,78 ± 0,06	1,79 ± 0,03	1,80 ± 0,06			LA diameter (mm)	1,82 ± 0,03	1,94 ± 0,03	1,93 ± 0,03	2,01 ± 0,03			LA diameter (mm)	1,94 ± 0,04	1,93 ± 0,03	1,98 ± 0,04	2,01 ± 0,06
		LA area (mm²)	2,56 ± 0,11	2,49 ± 0,05	2,59 ± 0,06	2,52 ± 0,07				LA area (mm²)	2,68 ± 0,12	2,54 ± 0,08	2,65 ± 0,09	2,61 ± 0,09			LA area (mm²)	2,93 ± 0,09	3,21 ± 0,15	2,91 ± 0,08	3,27 ± 0,13			LA area (mm²)	3,50 ± 0,20	3,52 ± 0,10	3,54 ± 0,14	3,71 ± 0,17
		LV mass (mg)	66,8 ± 3,4	66,7 ± 2,5	68,4 ± 2,7	70,9 ± 3,1				LV mass (mg)	76,9 ± 6,3	75,4 ± 4,9	69,1 ± 3,9	81,6 ± 3,8			LV mass (mg)	93,8 ± 2,5	90,7 ± 4,3	84,5 ± 4,5	96,4 ± 4,0			LV mass (mg)	97,1 ± 10,9	88,0 ± 4,1	86,4 ± 6,1	92,9 ± 6,5
	MV flow	MV E/A							MV flow	MV E/A	1,39 ± 0,05	1,54 ± 0,10	1,22 ± 0,05	1,33 ± 0,06		MV flow	MV E/A	1,29 ± 0,11	1,28 ± 0,07	1,38 ± 0,05	1,31 ± 0,07		MV flow	MV E/A	1,39 ± 0,06	1,38 ± 0,06	1,31 ± 0,04	1,35 ± 0,05
		RWT SAX	0,28 ± 0,01	0,28 ± 0,01	0,30 ± 0,01	0,27 ± 0,01				RWT SAX	0,31 ± 0,02	0,34 ± 0,01	0,28 ± 0,01	0,33 ± 0,01			RWT SAX	0,32 ± 0,02	0,37 ± 0,03	0,33 ± 0,02	0,36 ± 0,02			RWT SAX	0,32 ± 0,02	0,36 ± 0,01	0,34 ± 0,03	0,32 ± 0,02
Legend : HR = Heart rate ; LVAW;d = left ventricular anterolateral wall (diastole) ; LVAW;d-s = left ventricular anterolateral wall (systole) ; LVID;s = left ventricular inner dimension (systole) ; LVID;d = left ventricular inner dimension (diastole) ; LVPW;d = left ventricular posterior wall (diastole) ; LVPW;s = left ventricular posterior wall (systole) ; EF = Ejection fraction ; FS = Fraction …
